# The forgotten wine: understanding the ecology and composition of palm wine fermentation

**DOI:** 10.1101/2024.04.26.591403

**Authors:** I Nyoman Sumerta, Xinwei Ruan, Kate Howell

## Abstract

Palm wine is an alcoholic beverage that has existed for centuries and has important economic and socio-culture values in many tropical and sub-tropical countries. Lesser known than other types of wines, palm wine is made by spontaneous fermentation of palm sap by naturally occurring microbial communities. The palm sap ecosystem has unique microbial composition and diversity, which determines the composition of the eventual wine and is likely affected by geographical distinctiveness. While these features are well understood in grape and rice wine, these features have not been understood in palm wine. In this review, we gather information of microbial communities and metabolite profiles from published studies, covering a wide range of methodologies and regions, to better understand the causal links between the principal microbial species and major metabolites of palm wine. We assess palm wine quality across production regions and local practices to provide general characteristics of palm wine and identify specific regional information. These will provide better understandings to the function of microbial communities and metabolite diversity, the contribution of regional variations and to ensure product quality in this important and widespread, yet overlooked, fermented beverage.

**One sentence summary:** review and synthesis of microbial ecology and metabolites in palm wine fermentation across geography and their contribution to cultural food systems
