## Supplementary table 1 for "The forgotten wine: understanding the ecology and composition of palm wine fermentation"

### Sheet: Sheet1
																		Supplementary Table S1 Data of included studies in microbial diversity
author	criteria	Adamu-Governor et al.	Alcantara-Hernandez et al.	Amoa-Awua et al.	Amoikon et al.	Arachchige et al.	Astudillo-Melgar et al.	Bi et al.	Das & Tamang	Das & Tamang	Dash et al.	Diaz et al.	Djeni et al.	Djeni et al.	Egue et al.	Gopal et al.	Ikeh et al.	Konate et al.	Kouame et al.	Limtong et al.	Madigal et al.	Malek et al.	Manel et al.	Ma'unatin et al.	Nwaiwu et al.	Nwachukwu et al.	Osilo et al.	Ouba et al.	Pammi et al.	Prativiraj et al.	Saini et al.	Santiago-Urbina et al.	Somashekaraiah et al.	Sornsenee et al.	Stringini et al.	Sulistiani	Tapsoba et al.	Tapsoba et al.	Widyaningrum et al.	Zongo et al.	Zongo et al.	Freq
year		2018	2010	2007	2019	2019	2019	2016	2021	2023	2014	2019	2020	2022	2018	2021	2021	2014	2020	2020	2019	2017	2011	2020	2016	2006	2023	2012	2021	2022	2016	2015	2019	2021	2009	2018	2015	2016	2019	2020	2021
origin		Nigeria	Mexico	Ghana	Côte d'Ivoire	Sri Lanka	Mexico	Côte d'Ivoire	India	India	India	Nigeria	Côte d'Ivoire	Côte d'Ivoire	Côte d'Ivoire	India	Nigeria	Côte d'Ivoire	Côte d'Ivoire	Thailand	Philipine	Tunisia	Tunisia	Indonesia	Nigeria	Nigeria	Nigeria	Burkina Faso	India	India	Malaysia	Mexico	India	Thailand	Cameroon	Indonesia	Burkina Faso	Burkina Faso	Indonesia	Burkina Faso	Burkina Faso
sample-type	fresh sap	Y	Y	Y	Y		Y	Y	Y	Y	Y		Y	Y		Y			Y	Y		Y	Y			Y	Y		Y	Y					Y		Y	Y	Y	Y	Y	26
	fermented sap		Y	Y		Y	Y		Y	Y		Y		Y		Y	Y	Y			Y	Y		Y	Y	Y		Y				Y	Y	Y		Y		Y				22
time			Y	Y			Y		Y	Y				Y		Y						Y				Y																9
palm-species	Elaensis spp.	Y		Y	Y								Y	Y			Y	Y	Y						Y	Y	Y								Y							12
	Raphia spp.	Y		Y	Y			Y					Y						Y						Y	Y																8
	Acrocomia sp.		Y																													Y										2
	Borassus spp.				Y					Y			Y	Y					Y	Y				Y				Y	Y							Y	Y	Y	Y	Y	Y	15
	Cocos sp.					Y	Y									Y				Y										Y	Y		Y									7
	Phoenix sp.								Y		Y											Y	Y																			4
	Nhypa sp.																			Y	Y										Y											3
	NA											Y			Y																			Y								3
methods	direct isolation	Y		Y	Y	Y		Y		Y	Y				Y		Y	Y	Y	Y	Y	Y	Y	Y	Y	Y	Y	Y	Y		Y	Y	Y	Y	Y	Y	Y	Y	Y	Y	Y	32
	clone-library		Y																																							1
	DGGE																				Y														Y							2
	RFLP				Y										Y																											2
	NGS						Y		Y			Y	Y	Y		Y														Y												7
Yeasts	Arthroascus fermentans																											7														1
	Candida krusei			1																																						1
	Candida albicans										2																															1
	Candida ethanolica				4																				2																	2
	Candida orthopsilosis				1																																					1
	Candida pararugosa				2																																					1
	Candida sanyaensis				1															1																						2
	Candida intermedia																															1										1
	Candida sorboxylosa				5																																					1
	Candida tropicalis				10										17					15					1			5				1							4			7
	Candida parapsilosis				1																																					1
	Candida phangngensis							3																																		1
	Candida silvae							1																				1														2
	Candida inconspicua														8																											1
	Candida rugosa														2																											1
	Candida pararugosa																											2														1
	Candida haemulonii							7																																		1
	Claviospora lusitaniae				4																																					1
	Debaryomyces hansenii				6																																					1
	Diutina rugosa				1																																					1
	Geotrichum candidum				4																						2															2
	Galactomyces geotrichum																											1														1
	Hanseniaspora guilliermondii				3			1							8					49												1										5
	Hanseniaspora jakobsenii				10			2																																		2
	Hanseniaspora uvarum																									1		2														2
	Hanseniaspora valbyensis																			2																						1
	Hanseniaspora vineae																			8																						1
	Hanseniaspora apiculata			2																																						1
	Issatchenkia orientalis																											5														1
	Kazachstania exigua																															1										1
	Kazachstania unispora																															1										1
	Kodamaea ohmeri				13			35																		1		1														4
	Kluyveromyces marxianus														31											1																2
	Lachancea fermentati																			39						1																2
	Lachancea thermotolerans																			9																						1
	Magnusiomyces capitatus										1																															1
	Metschnikowia sp.																			1																						1
	Meyerozyma guilliermondii																			1																						1
	Meyerozyma caribbica				30			1																																		2
	Moniliella sp.																			1																						1
	Pichia kudriavzevii				21			2												8	1				3							1									9	7
	Pichia manshurica				7	8														7																						3
	Pichia kluyveri																															1										1
	Rhodotorula mucilaginosa				3																																					1
	Saturnispora besseyi										1																															1
	Saccharomyces cerevisiae			183	213	18		119		9	4				6		5			78	3				14	1	3	11				1			51		39				7	18
	Saccharomyces globosus																									1																1
	Saccharomycodes ludwigii					1																													9							2
	Schizosaccharomyces pombe																									1		1														2
	Torulaspora delbrueckii																			2																						1
	Torulaspora nypae																			2																						1
	Trichosporon asahii				4																							5														2
	Trichosporon asteroides																											1														1
	Trigonopsis variabilis																											1														1
	Wickerhamomyces anomalus																			1						1																2
	Yarrowia deformans				4																																					1
	Yarrowia lipolytica				4																																					1
	Zygosaccharomyces bailii																																		1							1
LAB	Enterococcus faecalis									2																																1
	Enterococcus faecium																												1				1									2
	Enterococcus durans																																2									1
	Enterococcus lactis																																2									1
	Enterococcus gilvus																																								1	1
	Enterococcus casseliflavus																		5																							1
	Enterococcus sp.																																								1	1
	Fructobacillus durionis		3																148									2								9						4
	Fructobacillus fructosus		2																					2												2						3
	Lactobacillus nagelii		4																																							1
	Lactobacillus sucicola		1																																							1
	Lactobacillus sp.																									1																1
	Lacticaseibacillus paracasei									3									4															8								3
	Lactiplantibacillus plantarum									3																			1							5						3
	Lactobacillus fermentum	1																	7									6						1								4
	Lactobacillus acidophilus	2																																								1
	Lactobacillus pentosus	1																																								1
	Lactobacillus coprophilus	1																																								1
	Lactobacillus casei																																					2				1
	Lactobacillus paracasei																											3										2				2
	Lactobacillus brevis	1																															1	1								3
	Lactobacillus cripatus	1																																								1
	Lactobacillus delbrueckii	4																					3																			2
	Lactobacillus plantarum	3		1																								14										1				4
	Lactobacillus rhamnosus	1																																								1
	Lactobacillus acetotolerans		2																																							1
	Lactobacillus nagelii	1																																								1
	Leuconstoc mesenter	1																																								1
	Leuconostoc lactis	2																	5														1									3
	Leuconstoc mesenteroides	2		1															165				7	2				3								20					2	8
	Leuconostoc pseudomesenteroides																		20																							1
	Leuconostoc sp.																									1												1				2
	Pediococcus acidilactici																									1			1													2
	Pediococcus pentosaceous																												1													1
	Pediococcus sp.																									1																1
	Weissella cibaria																		8																							1
AAB	Acetobacter sp.			1																						1																2
	Acetobacter pasteurianus		1															5				3																1				4
	Acetobacter tropicalis																					11																				1
	Acetobacter senegalensis																					1																				1
	Acetobacter indonesiensis																					1																				1
	Acetobacter cerevisiae																					1																				1
	Gluconobacter liquefaciens																					1																				1
	Gluconobacter sp.			1																						1																2
Ethanol producing bacteria	Zymomonas mobilis		11																																							1
	Zymomonas sp.																									1																1
Others	Aspergillus spp.																4																									1
	Bacillus sp.																									1					4							1		1		4
	Bacillus cereus																														1							1				2
	Brevundimonas bullata		1																																							1
	Citrobacter freundii		1																																							1
	Chomobacterium sp.																									1																1
	Cornybacterium sp.																									1												2				2
	Enterobacter hormaechei		1																																							1
	Enterobacter aerogenes		1																																							1
	Enterobacter cloacae																														1											1
	Escherichia coli																8																									1
	Klebsiella pneumoniae		1																																							1
	Klebsiella aerogenes																														1											1
	Klesbsiella spp.																5																									1
	Kluyvera georgiana		1																																							1
	Microbacterium sp.																														1											1
	Micrococcus spp.																5									1																2
	Paediococcus sp.																									1																1
	Pantoea agglomerans		1																																							1
	Pantoea anthophila																														1											1
	Proteus spp.																5																									1
	Pseudomonas sp.																									1																1
	Peptostreptococcus sp.																									1																1
	Serratia sp.																														3											1
	Streptococcus sp.																									1					3							2				3
	Sphingomonas dokdonensis		1																																							1
	Staphylococcus sp.																8														1									1		3
	Streptococcus mitis																											1														1
