## Supplementary table S2 for "The forgotten wine: understanding the ecology and composition of palm wine fermentation"

### Sheet: Sheet1
Supplementary Table S2 Data of included studies in metabolite profile
author	criteria	Alcantara-Hernandez et al.	Amoa-Awua et al.	Amoikon et al.	Astudillo-Melgar et al.	Barh & Mazumdar,	Bi et al.	Borse et al.	Das & Tamang	Das & Tamang	Djeni et al.	Djeni et al.	Doddipalla et al.	Egue et al.	Karamoko	Kouame et al.	Limtong et al.	Manel et al.	Naknean et al.	Nwaiwu et al.	Nwachukwu et al.	Osilo et al.	Pammi et al.	Santiago-Urbina et al.	Stringini et al.	Tapsoba et al.	Tapsoba et al.	Widyaningrum et al.	Xia et al.	Ziadi et al.	Zongo et al.	Freq
year		2010	2007	2019	2019	2008	2016	2007	2021	2023	2020	2022	2022	2018	2012	2020	2020	2011	2010	2016	2006	2023	2021	2015	2009	2015	2016	2019	2011	2014	2020
origin		Mexico	Ghana	Côte d'Ivoire	Mexico	India	Côte d'Ivoire	India	India	India	Côte d'Ivoire	Côte d'Ivoire	India	Côte d'Ivoire	Côte d'Ivoire	Côte d'Ivoire	Thailand	Tunisia	Thailand	Nigeria	Nigeria	Nigeria	India	Mexico	Cameroon	Burkina Faso	Burkina Faso	Indonesia	China	Tunisia	Burkina Faso
sampletype	fresh sap	Y		Y	Y	Y	Y	Y	Y	Y	Y	Y	Y		Y	Y	Y	Y	Y		Y	Y	Y		Y	Y	Y	Y		Y	Y	25
	fermented sap	Y	Y		Y	Y		Y	Y	Y		Y	Y	Y	Y					Y	Y			Y	Y		Y		Y	Y		18
time		Y						Y	Y	Y		Y	Y		Y						Y				Y		Y			Y		11
palm-species	Elaensis spp.		Y	Y							Y	Y			Y	Y				Y	Y	Y			Y					Y		11
	Raphia spp.		Y	Y			Y				Y					Y				Y	Y									Y		8
	Acrocomia sp.	Y																						Y								2
	Borassus spp.			Y		Y				Y	Y	Y	Y			Y	Y						Y			Y	Y	Y			Y	13
	Cocos sp.				Y	Y		Y									Y												Y			5
	Phoenix sp.					Y			Y									Y														3
	Nhypa sp.																Y															1
	NA													Y					Y													2
methods	conventional methods	Y	Y	Y	Y	Y	Y	Y	Y	Y				Y	Y	Y	Y		Y		Y	Y		Y	Y	Y	Y	Y		Y		22
	liquid chromatography w/o Mass Spectrometry (MS)	Y			Y						Y	Y	Y		Y		Y			Y			Y						Y		Y	11
	gas chromatography w/o MS							Y									Y		Y	Y			Y									6
	Proton NMR												Y																			1
	Atomic absorption spectrophotometry (AAS)					Y																										1
	others									Y										Y									Y			3
indicators	pH	Y	Y	Y	Y	Y	Y		Y	Y				Y	Y	Y	Y		Y		Y	Y		Y	Y	Y	Y	Y		Y	Y	22
	alcohol/ethanol	Y	Y			Y			Y	Y			Y		Y				Y	Y	Y	Y	Y	Y	Y	Y	Y	Y			Y	18
	methanol									Y																						1
	total organic acid														Y																	1
	total sugars	Y	Y	Y		Y	Y		Y								Y		Y					Y	Y			Y			Y	12
	reducing sugars	Y																	Y		Y	Y									Y	5
	total flavonoid									Y																						1
	total phenolics									Y																						1
	total lipids					Y																										1
	total proteins					Y				Y									Y												Y	4
	volatile acidity								Y																Y							2
	vitamin C																												Y		Y	2
	vitamin A					Y																										1
	Acetate				Y																					Y	Y					3
	Gycerol												Y													Y	Y				Y	4
Sugars	Glucose				Y								Y				Y		Y				Y			Y				Y	Y	8
	Fructose				Y								Y				Y		Y							Y				Y	Y	7
	Sucrose				Y								Y				Y		Y											Y	Y	6
	Lactose												Y																			1
VOCs	(1 R,2 S,4 S,10 R,12 R,14 R,15 R)-7-Formyl-4isopropenyl-12,14-dimethyl-17-oxo-11,16,18,19tetraoxapentacyclo [12.2.2.1~6,9~.0~1,15~.0~10,12~] nonadeca-6,8-dien-2-yl acetate;										Y																					1
	(1 S,2S,3R,4S,5R,6S)-2,3,4,6 Tetrahydroxy + methoxycyclohexyl beta- D -galactopyranoside										Y																					1
	1 -Deoxy- 6- O - phosphono- D-threo-hexo- 2,5-diulose										Y																					1
	1 -Dodecene (CAS) Adacene 12																						Y									1
	1 -Non-adecene (CAS)																						Y									1
	1D-myo-lnosltol a-cyclic phosphate;										Y																					1
	2- Butoxysulfonylhexadecane																						Y									1
	2,2 ,6-TrimethyI- A-cyclohexanedlone										Y																					1
	2,6,6 TrimethyI-.2-cycIohexene- 1,4-dlone										Y																					1
	2-Isopropoxyphenol;										Y																					1
	3- (Carboxymethyl ) -3 -hydroxypentanedioic acid										Y																					1
	3 -hydroxy- 1.23-Butanetricarboxyic acid;										Y																					1
	4-(Acetoxyme4hyI) -7 -methyl 1,406,7,7ahexahydrocyclopenta[clpyran- -yl 3- methylbutanoate										Y																					1
	4-0- Methylgalactinol										Y																					1
	4-Methoxy-6-[4-(3,4,5-trimethoxyphenyl)tetrahydro1H,3H-furo[3,4-c]furan-1-yl]-1,3-benzodioxole.										Y																					1
	5”-O-[{[{[(2 R,3 R,4 R)-3,4-Dihydroxy-4(hydroxymethyl) tetrahydro-2-furanyl]oxy}(hydroxy) phosphoryl]oxy} (hydroxy)phosphoryl]uridine										Y																					1
	6- Hydroxy-4,9a-dimethoxy-3.4a,5-trimethyl-1,4a ,5,7,8,8a, 9, 9a -octahydronaphtho [2,3- b] furan -2(4H) -one:										Y																					1
	9 -Deoxyhyrnatoxln A										Y																					1
	Ammonium persulfate										Y																					1
	Benzaldehyde, 4-propyl-																						Y									1
	Benzene, 1 ,3-bis(1 , 1 -dimethylethyl)-																						Y									1
	Botrydial;										Y																					1
	Butanedioic acid, dimethyl ester																						Y									1
	Carboxy -2.4 -dldeoxy 2 melhylpentaric acid;										Y																					1
	Dodecane							Y																								1
	Dodecane, 2,6,11 -trimethyl-																						Y									1
	E- 14- Hexadecenal																						Y									1
	E- 15- Heptadecenal																						Y									1
	Eicosane																						Y									1
	Eicosanoic acid, Arachidic acid																						Y									1
	gamma-Glu-gIn;										Y																					1
	Gevotroline hydrochloride										Y																					1
	Hexadecane							Y																								1
	Hexadecane, 2,6,11,1 5-tetramethyl-																						Y									1
	Hexadecanoic acid, Palmitic acid																						Y									1
	Isopropyl catechol;										Y																					1
	Methyl 2 -octynoate;										Y																					1
	Methyl 4-(2-benzyIbenzoyl)-2.5dimethyI- 1H-pyrrole 3-carboxylate										Y																					1
	Mitoxantrone										Y																					1
	N (2)-Succinyl-L-citrulline										Y																					1
	N -I(3S,4R,5,S,6R)-4.3-Dlhydroxy-6- (hydroxymethyI)-2-oxotetrahydro-2H-pyran 3-yl[acetamide										Y																					1
	Nelezaprine maleate										Y																					1
	Norophthalmic acid:										Y																					1
	O - Succinyl - L-homoserlne-										Y																					1
	O-(3-Carboxypropanoyl) homoserine;										Y																					1
	Octadecane (CAS) n-Octadecane																						Y									1
	Octahydrochrornen-2										Y																					1
	Pentadecane							Y																								1
	Permethylated and reduced globicide																						Y									1
	Sesartemin;										Y																					1
	Tetradecane							Y																								1
	Tetratriacontane (CAS) n-																						Y									1
	Triethyl ester (CAS) Boron ethoxide																						Y									1
	UDP D-Galacturonate										Y																					1
	UDP- I arablnose;										Y																					1
	UDP-D-xylose;										Y																					1
	Zolamine hydrochloride										Y																					1
																																0
Esters	Butyl acetate																			Y												1
	Ethyl acetate																		Y	Y												2
	Ethyl caprate							Y																								1
	Ethyl caprylate							Y																								1
	Ethyl dodecanoate																			Y												1
	Ethyl hexanoate																		Y	Y												2
	Ethyl lactate							Y												Y												2
	Ethyl octanoate																		Y	Y												2
	Ethyl Palmitate												Y																			1
	Ethyldodecanoate							Y																								1
	Isoamyl acetate																		Y													1
	Methyl cinnamate																			Y												1
	Methyl-2-methyl propanoate																			Y												1
	Methylpropylacetate																			Y												1
	Phenyl acetate												Y																			1
	Propyl acetate																			Y												1
Amino acids	aAAA																						Y									1
	Adenine												Y																			1
	Alanine																						Y									1
	Arginine																						Y									1
	Aspargine																						Y									1
	Aspartic acid																						Y									1
	bAlBA																						Y									1
	Citruline																						Y									1
	Cystine																						Y									1
	GABA																						Y									1
	Glutamic acid																						Y									1
	Glycine																						Y									1
	Histidine																						Y									1
	Leucine																						Y									1
	Lysine																						Y									1
	Methionine																						Y									1
	OH-Lysine-2																						Y									1
	OH-Lysine-l																						Y									1
	Ornithine																						Y									1
	phenylalanine																						Y									1
	Proline																						Y									1
	Sarcosine																						Y									1
	Serine																						Y									1
	Threonine																						Y									1
	Trptophan																						Y									1
	Tyrosine																						Y									1
	Valine																						Y									1
Alcohols	1-Hexanol							Y																								1
	1-Propanol																			Y												1
	2-Phenylethanol																			Y												1
	3-Methyl butanol																			Y												1
	Butanol																			Y												1
	Dichloroethanol																			Y												1
	Farnesol							Y																								1
	Isoamyl alcohol							Y											Y													2
	Isopentyl alcohol																			Y												1
	Nerolidol							Y																								1
	Phenyl ethanol												Y																			1
	Phenyl ethyl alcohol							Y																								1
Carboxylic acids	Acetic acid																			Y												1
	Malate																									Y					Y	2
	Propionic acid																			Y												1
	Succinate																									Y						1
Acyloin	Acetoin																			Y												1
Ketone	2-Heptanone																		Y													1
	2,3-Butanedione																		Y													1
	2,3-pentanedione																		Y													1
	2-Hydroxy-3-pentanone							Y																								1
	2-Undecanone																		Y													1
	3-Hydroxy2-butanone																		Y													1
	3-Hydroxy-2-pentanone							Y																								1
	6-Methyl-5hepten-2-one																		Y													1
	Hexadecanone							Y																								1
	Tetradecanone							Y																								1
Aldehydes	Acetaldehyde																		Y													1
Polyols	Mannitol												Y																			1
	Erythritol												Y																			1
Acids	Acetic acid	Y	Y							Y			Y	Y	Y			Y	Y													8
	Ascorbic acid					Y							Y		Y																	3
	Citric acid												Y		Y																	2
	Dodecanoic acid							Y					Y																			2
	Fumaric acid														Y																	1
	Hexanoic acid							Y												Y												2
	Lactic acid		Y	Y			Y		Y	Y			Y	Y	Y	Y						Y				Y				Y	Y	13
	Malic acid														Y																	1
	Nonanoic acid							Y																								1
	Oleic acid																			Y												1
	Oxalic acid														Y																	1
	Palmitic acid							Y																								1
	Palmitoleic acid							Y																								1
	Succinic acid												Y																			1
	Tartaric acid														Y																	1
	Tetradecanoic acid							Y																								1
	Tridecanone							Y																								1
Phenolics	Gallic acid																												Y			1
	Protocatechuic acid																												Y			1
	Caffeic acid																												Y			1
	p-Coumaric acid																												Y			1
	Galangin																												Y			1
Minerals	Calcium					Y																									Y	2
	Magnesium					Y																									Y	2
	Iron					Y																										1
	Sodium					Y																										1
	Potassium					Y																									Y	2
	Amonium																														Y	1
	Cu					Y																										1
	Zinc					Y																										1
	P					Y																										1
	Niacin					Y																										1
	Thiamin					Y																										1
	Riboflavin					Y																										1
Others	Trimethyldioxolane																			Y												1
	Dichloro methane																			Y												1
	Water																			Y												1
	Methylene fluoride																			Y												1
	Benzene																			Y												1
	Styrene																			Y												1
	Dimethylhydrazine																			Y												1
	3-Methyl-6,7-benzylisoquinoline																			Y												1
	Tetraacetyl-d-xylonic nitrile																			Y												1
	2-Methyl tetrahydrofuran							Y																								1
