## Supplemental material 3 for "The forgotten wine: understanding the ecology and composition of palm wine fermentation"

### Sheet: Sheet 1
Supplementary Table S3 Data of studies both in microbial diversity and metabolite profile
Species/metabolite	Alcantara-Hernandez et al.	Amoa-Awua et al.	Amoikon et al.	Bi et al.	Das & Tamang	Das & Tamang	Egue et al.	Kouame et al.	Limtong et al.	Manel et al.	Nwaiwu et al.	Nwachukwu et al.	Osilo et al.	Pammi et al.	Santiago-Urbina et al.	Stringini et al.	Tapsoba et al.	Tapsoba et al.	Widyaningrum et al.	Zongo et al.	Freq
	Mexico	Ghana	Côte d'Ivoire	Côte d'Ivoire	India	India	Côte d'Ivoire	Côte d'Ivoire	Thailand	Tunisia	Nigeria	Nigeria	Nigeria	India	Mexico	Cameroon	Burkina Faso	Burkina Faso	Indonesia	Burkina Faso
	2010	2007	2019	2016	2021	2023	2018	2020	2020	2011	2016	2006	2023	2021	2015	2009	2015	2016	2019	2020
Candida krusei		1																			1
Candida ethanolica			4								2										2
Candida orthopsilosis			1																		1
Candida pararugosa			2																		1
Candida sanyaensis			1						1												2
Candida intermedia															1						1
Candida sorboxylosa			5																		1
Candida tropicalis			10				17		15		1				1				4		6
Candida parapsilosis			1																		1
Candida phangngensis				3																	1
Candida silvae				1																	1
Candida inconspicua							8														1
Candida rugosa							2														1
Candida haemulonii				7																	1
Candida spp.	0	1	7	3	0	0	3	0	2	0	2	0	0	0	2	0	0	0	1	0
Hanseniaspora guilliermondii			3	1			8		49						1						5
Hanseniaspora jakobsenii			10	2																	2
Hanseniaspora uvarum												1									1
Hanseniaspora valbyensis									2												1
Hanseniaspora vineae									8												1
Hanseniaspora apiculata		2																			1
Hanseniaspora spp	0	1	2	2	0	0	1	0	3	0	0	1	0	0	1	0	0	0	0	0
Kazachstania exigua															1						1
Kazachstania unispora															1						1
Kodamaea ohmeri			13	35								1									3
Kluyveromyces marxianus							31					1									2
Lachancea fermentati									39			1									2
Lachancea thermotolerans									9												1
Metschnikowia sp.									1												1
Meyerozyma guilliermondii									1												1
Meyerozyma caribbica			30	1																	2
Moniliella sp.									1												1
Claviospora lusitaniae			4																		1
Debaryomyces hansenii			6																		1
Diutina rugosa			1																		1
Geotrichum candidum			4										2								2
Saccharomycodes ludwigii																9					1
Schizosaccharomyces pombe												1									1
Rhodotorula mucilaginosa			3																		1
Torulaspora delbrueckii									2												1
Torulaspora nypae									2												1
Trichosporon asahii			4																		1
Wickerhamomyces anomalus									1			1									2
Yarrowia deformans			4																		1
Yarrowia lipolytica			4																		1
Zygosaccharomyces bailii																1					1
Other yeasts	0	0	10	2	0	0	1	0	8	0	0	5	1	0	2	2	0	0	0	0
Pichia kudriavzevii			21	2					8		3				1						5
Pichia manshurica			7						7												2
Pichia kluyveri															1						1
Pichia spp.	0	0	2	1	0	0	0	0	2	0	1	0	0	0	2	0	0	0	0	0
Saccharomyces cerevisiae		183	213	119		9	6		78		14	1	3		1	51	39				12
Saccharomyces globosus												1									1
Saccharomyces spp.	0	1	1	1	0	1	1	0	1	0	1	2	1	0	1	1	1	0	0	0
Enterococcus faecalis						2															1
Enterococcus faecium														1							1
Enterococcus casseliflavus								5													1
Enterococcus spp.	0	0	0	0	0	1	0	1	0	0	0	0	0	1	0	0	0	0	0	0
Fructobacillus durionis	3							148													2
Fructobacillus fructosus	2																				1
Fructobacillus spp.	2	0	0	0	0	0	0	1	0	0	0	0	0	0	0	0	0	0	0	0
Lactobacillus nagelii	4																				1
Lactobacillus sucicola	1																				1
Lactobacillus sp.												1									1
Lactobacillus fermentum								7													1
Lactobacillus casei																		2			1
Lactobacillus paracasei																		2			1
Lactobacillus delbrueckii										3											1
Lactobacillus plantarum		1																1			2
Lactobacillus acetotolerans	2																				1
Lactobacillus spp.	3	1	0	0	0	0	0	1	0	1	0	1	0	0	0	0	0	3	0	0
Lacticaseibacillus paracasei						3		4													2
Lactiplantibacillus plantarum						3								1							2
Lactiplantibacillus spp.	0	0	0	0	0	2	0	1	0	0	0	0	0	1	0	0	0	0	0	0
Leuconostoc lactis								5													1
Leuconstoc mesenteroides		1						165		7											3
Leuconostoc pseudomesenteroides								20													1
Leuconostoc sp.												1						1			2
Leuconostoc spp.	0	1	0	0	0	0	0	3	0	1	0	1	0	0	0	0	0	1	0	0
Pediococcus acidilactici												1		1							2
Pediococcus pentosaceous														1							1
Pediococcus sp.												1									1
Weissella cibaria								8													1
Other LAB	0	0	0	0	0	0	0	1	0	0	0	2	0	2	0	0	0	0	0	0
Acetobacter sp.		1										1									2
Acetobacter pasteurianus	1																	1			2
Gluconobacter sp.		1										1									2
AAB	1	2	0	0	0	0	0	0	0	0	0	2	0	0	0	0	0	1	0	0
Zymomonas mobilis	11																				1
Zymomonas sp.												1									1
EPB	1	0	0	0	0	0	0	0	0	0	0	1	0	0	0	0	0	0	0	0
Bacillus sp.												1						1		1	3
Bacillus cereus																		1			1
Brevundimonas bullata	1																				1
Citrobacter freundii	1																				1
Chomobacterium sp.												1									1
Cornybacterium sp.												1						2			2
Enterobacter hormaechei	1																				1
Enterobacter aerogenes	1																				1
Klebsiella pneumoniae	1																				1
Kluyvera georgiana	1																				1
Micrococcus spp.												1									1
Paediococcus sp.												1									1
Pantoea agglomerans	1																				1
Pseudomonas sp.												1									1
Peptostreptococcus sp.												1									1
Streptococcus sp.												1						2			2
Sphingomonas dokdonensis	1																				1
Staphylococcus sp.																				1	1
Other bacteria	8	0	0	0	0	0	0	0	0	0	0	8	0	0	0	0	0	4	0	2
pH	Y	Y	Y	Y	Y	Y	Y	Y	Y			Y	Y		Y	Y	Y	Y	Y	Y	17
pH	1	1	1	1	1	1	1	1	1	0	0	1	1	0	1	1	1	1	1	1
alcohol/ethanol	Y	Y			Y	Y					Y	Y	Y	Y	Y	Y	Y	Y	Y	Y	14
methanol						Y															1
Alcohols	1	1	0	0	1	2	0	0	0	0	1	1	1	1	1	1	1	1	1	1
total sugars	Y	Y	Y	Y	Y				Y						Y	Y			Y	Y	10
Glucose									Y					Y			Y			Y	4
Fructose									Y								Y			Y	3
sucrose									Y											Y	2
Sugars	1	1	1	1	1	0	0	0	4	0	0	0	0	1	1	1	2	0	1	4
total flavonoid						Y															1
total phenolics						Y															1
total proteins						Y														Y	2
reducing sugars	Y											Y	Y							Y	4
volatile acidity					Y											Y					2
vitamin C																				Y	1
Acetate																	Y	Y			2
lactic acid		Y	Y	Y	Y	Y	Y	Y					Y				Y			Y	10
Lactic acid	0	1	1	1	1	1	1	1	0	0	0	0	1	0	0	0	1	0	0	1
acetic acid	Y	Y				Y	Y			Y	Y										6
Acetic acid	1	1	0	0	0	1	1	0	0	1	1	0	0	0	0	0	0	0	0	0
Gycerol																	Y	Y		Y	3
Citric acid												Y									1
Succinate																	Y				1
Malate																	Y			Y	2
Triethyl ester (CAS) Boron ethoxide														Y							1
Butanedioic acid, dimethyl ester														Y							1
Dodecane, 2,6,11 -trimethyl-														Y							1
1 -Dodecene (CAS) Adacene 12														Y							1
Permethylated and reduced globicide														Y							1
Benzene, 1 ,3-bis(1 , 1 -dimethylethyl)-														Y							1
Benzaldehyde, 4-propyl-														Y							1
Dodecane, 2,6,11 -trimethyl-														Y							1
1 -Non-adecene (CAS)														Y							1
Hexadecane, 2,6,11,1 5-tetramethyl-														Y							1
Tetratriacontane (CAS) n-														Y							1
Eicosane														Y							1
Eicosanoic acid, Arachidic acid														Y							1
E- 14- Hexadecenal														Y							1
Octadecane (CAS) n-Octadecane														Y							1
														Y							1
2- Butoxysulfonylhexadecane														Y							1
E- 15- Heptadecenal														Y							1
Hexanoic acid											Y										1
Hexadecanoic acid, Palmitic acid														Y							1
VOCs	0	0	0	0	0	0	0	0	0	0	1	0	0	19	0	0	0	0	0	0
Ethyl acetate											Y										1
Propyl acetate											Y										1
Methyl cinnamate											Y										1
Butyl acetate											Y										1
Ethyl hexanoate											Y										1
Ethyl lactate											Y										1
Methylpropylacetate											Y										1
Methyl-2-methyl propanoate											Y										1
Ethyl dodecanoate											Y										1
Ethyl octanoate											Y										1
Esters	0	0	0	0	0	0	0	0	0	0	10	0	0	0	0	0	0	0	0	0
Histidine														Y							1
Aspargine														Y							1
Serine														Y							1
Arginine														Y							1
Glycine														Y							1
Aspartic acid														Y							1
Citruline														Y							1
Glutamic acid														Y							1
Sarcosine														Y							1
Threonine														Y							1
Alanine														Y							1
GABA														Y							1
aAAA														Y							1
bAlBA														Y							1
OH-Lysine-l														Y							1
OH-Lysine-2														Y							1
Ornithine														Y							1
Cystine														Y							1
Lysine														Y							1
Tyrosine														Y							1
Methionine														Y							1
Valine														Y							1
Leucine														Y							1
phenylalanine														Y							1
Amino acids	0	0	0	0	0	0	0	0	0	0	0	0	0	24	0	0	0	0	0	0
Trptophan														Y							1
Butanol											Y										1
2-Phenylethanol											Y										1
Propionic acid											Y										1
Acetoin											Y										1
Trimethyldioxolane											Y										1
Methylene fluoride											Y										1
Styrene											Y										1
Dimethylhydrazine											Y										1
3-Methyl-6,7-benzylisoquinoline											Y										1
Tetraacetyl-d-xylonic nitrile											Y										1
Other compounds	0	0	0	0	0	0	0	0	0	0	10	0	0	1	0	0	0	0	0	0
Calcium																				Y	1
Magnesium																				Y	1
Potassium																				Y	1
Amonium																				Y	1
Minerals	0	0	0	0	0	0	0	0	0	0	0	0	0	0	0	0	0	0	0	4
