## Supplementary material 4 for "The forgotten wine: understanding the ecology and composition of palm wine fermentation"

### Sheet: Sheet1
Supplementary Table S4 Abstracted studies conducting NGS method
No	Authors	Year	Country	Sample-type		Palm species								Gene		Raw data	Metadata
				fresh	fermented	Elaensis spp.	Raphia spp.	Acrocomia sp.	Borassus spp.	Cocos sp.	Phoenix sp.	Nhypa sp.	NA	16S	ITS
1	Astudillo-Melgar et al.*	2019	Mexico	Y	Y					Y				V3-V4		Short-reads	Y
2	Das & Tamang*	2021	India	Y	Y						Y			V3-V4	ITS2	Short-reads	Y
3	Diaz et al.	2019	Nigeria		Y								Y	V4		Short-reads	Y
4	Djeni et al.	2020	Côte d'Ivoire	Y		Y	Y		Y					V3-V4	ITS1	Short-reads	NA
5	Djeni et al.	2022	Côte d'Ivoire	Y	Y	Y			Y					V3-V4	ITS1	Short-reads	NA
6	Gopal et al.*	2021	India	Y	Y					Y				V3-V4	ITS1	Short-reads	Y
7	Prativiraj et al.**	2022	India	Y						Y				V3-V4		Long-reads	Y
8	Sumerta et al.*	2024	Indonesia		Y					Y					ITS2	Short-reads	Y
	*Selected for further analysis of Fig. 3A & 3B (more reproducible raw data and metadata for comparison)
	**Ommitted for analysis of Fig. 3C (different analysis platform)
	Note: For Fig. 3A & 3B selection criteria: fermentation time/stages with fresh and/or fermented type of sample, short-reads of raw data, metadata availability
