## Supplementary material 5 for "The forgotten wine: understanding the ecology and composition of palm wine fermentation"

### Sheet: contrib
Supplementary Table S5 Abstracted data of studies in frequency and occurrence of microbial groups
Country	Species	Occurrence	Freq
Indonesia	Candida	4	1
Mexico	Candida	2	2
Cote d'Ivoire	Candida	62	13
Ghana	Candida	1	1
Nigeria	Candida	3	2
Cote d'Ivoire	Hanseniaspora	24	5
Mexico	Hanseniaspora	1	1
Ghana	Hanseniaspora	2	1
Thailand	Hanseniaspora	59	3
Nigeria	Hanseniaspora	1	1
Thailand	Pichia	15	2
Cote d'Ivoire	Pichia	30	3
Mexico	Pichia	2	2
Cote d'Ivoire	other yeasts	140	13
Thailand	other yeasts	56	8
NIgeria	other yeasts	7	6
Cameroon	other yeasts	9	1
Ghana	Saccharomyces	183	1
Cote d'Ivoire	Saccharomyces	338	3
Mexico	Saccharomyces	1	1
India	Saccharomyces	9	1
Thailand	Saccharomyces	78	1
Nigeria	Saccharomyces	19	4
Cameroon	Saccharomyces	54	1
Burkina Faso	Saccharomyces	39	1
Mexico	Fructobacillus	5	2
Cote d'Ivoire	Fructobacillus	148	1
India	Enterococcus	3	2
Cote d'Ivoire	Enterococcus	5	1
Ghana	Lactobacillus	1	1
Mexico	Lactobacillus	2	1
Cote d'Ivoire	Lactobacillus	7	1
Nigeria	Lactobacillus	1	1
Tunisia	Lactobacillus	3	1
Burkina Faso	Lactobacillus	5	3
India	Lactiplantibacillus	7	3
Cote d'Ivoire	Lactiplantibacillus	4	1
Ghana	Leuconostoc	1	1
Cote d'Ivoire	Leuconostoc	190	3
Tunisia	Leuconostoc	7	1
Burkina Faso	Leuconostoc	1	1
Nigeria	Leuconostoc	1	1
Nigeria	other LAB	2	2
Cote d'Ivoire	other LAB	8	1
India	other LAB	2	2
Mexico	AAB	1	1
Ghana	AAB	2	2
Burkina Faso	AAB	1	1
Nigeria	AAB	2	2
Mexico	other bacteria	8	8
Nigeria	other bacteria	8	8
Burkina Faso	other bacteria	6	4
