## Supplementary material 6 for "The forgotten wine: understanding the ecology and composition of palm wine fermentation"

### Sheet: Sheet1
Supplementary Table S6 Abstracted studies representing fermentation stages
No	References	Methods	Major fermentation dynamic findings
			Microbes	Metabolites
1	Alcantara-fernandez et al., 2010	Clone Library	Ethanol producing bacteria, Zymomonas mobilis, were dominant through the fermentation process and late fermentation mediated bacterial diversity loss	pH and ethanol decreased, while total acidity increased along the fermentation
2	Amoa-Awua et al., 2006	Isolation	The amount of lactic acid bacteria and yeasts tended to decrease and acetic bacteria are relatively stagnan along the fermentation	pH and ethanol exponentially decreased, while acetic and lactic acids increased along the fermentation
3	Nwachukwu et al., 2017	Isolation	A few species of yeasts and bacteria can tolerate the metabolite release on late fermentation stage, indicating the diversity loss	Rapid depletion of sugar content, increasing of titrable acidity, decrease of pH, and exponential decreased of ethanol
4	Malek et al., 2017	Isolation	There were microbial fluctuations through the fermentation process, yeasts and bacteria count exponentially decreased	no records
5	Tapsoba et al., 2016	Isolation	Yeasts and bacteria counts increased in middle stage and tended to decrease when reach to the final stage	Glucose and fructose rapidly plumeted and ethanol decrease through the fermentation. Acetic acid increased, but lactic acid slightly decrease
6	Gopal et al., 2021	NGS	Based on culture-independent analysis, the decrease of Leuconostoc, Enterobacter, and Fructobacillus from fresh to fermented palm sap (12 hours), while Gluconobacter increase. Bacterial diversity is higher in fresh sap, but lower in fungal diversity. Saccharomyces was dominant in fresh palm sap	no records
7	Djeni et al., 2022	NGS	Microbial diversity decreased. Lactobacillus and Acetobacter were dominant in ron and oil palm wine with Acetobacter strongly occured in final fermentation of oil palm wine. Saccharomyces was still dominant in fungal community and Hanseniaspora seems in early stage fermentation of ron palm wine but in oil palm wine more abundanc e in final stage	pH decreased, except ron palm wine pH increased after 25 days fermentation.
8	Das & Tamang 2021	NGS	Lactobacillus abundace decreased over the fermentation, while Lactobacillus was more abundace in final stage. Saccharomyces and Hanseniaspora were predominant with Saccharomyces occured higher in final stage. Lachanchea decreased over the fermentation	Alcohol increased over 96 hours, ph decreased, total sugar depletion, increased of titrable acidity and volatile acidity
9	Das & Tamang 2023	Isolation	Based on culture dependent analysis, Saccaromyces cerevisiae persisted over the fermentation process, while a different species of bacteria occupied in fermentation periods	pH decrease, TTA tnd to increased, and alcohol increased, total sugar decreased, ester content increased, total phenolic increased, total flavonoid increased, antioxidant activity increased
10	Astudillo-Melgar 2019	NGS	Fructobacillus, Leuconostoc, Gluconacetobacter, Sphingomonas, Vibrio and some genera of the Enterobacteriaceae family.	Dramatical decrease of sucrose, decreased of pH
